# Cellular Dynamics and Genomic Identity of Centromeres in the Cereal Blast Fungus

**DOI:** 10.1101/475574

**Authors:** Vikas Yadav, Fan Yang, Md. Hashim Reza, Sanzhen Liu, Barbara Valent, Kaustuv Sanyal, Naweed I. Naqvi

## Abstract

A series of well-synchronized events mediated by kinetochore-microtubule interactions ensure faithful chromosome segregation in eukaryotes. Centromeres scaffold kinetochore assembly and are among the fastest evolving chromosomal loci in terms of the DNA sequence, length, and organization of intrinsic elements. Neither the centromere structure nor the kinetochore dynamics is well studied in plant pathogenic fungi. Here, we sought to understand the process of chromosome segregation in the rice blast fungus, *Magnaporthe oryzae*. High-resolution confocal imaging of GFP-tagged inner kinetochore proteins, CenpA and CenpC, revealed an unusual albeit transient declustering of centromeres just before anaphase separation in *M. oryzae*. Strikingly, the declustered centromeres positioned randomly at the spindle midzone without an apparent metaphase plate *per se*. Using chromatin immunoprecipitation followed by deep sequencing, all seven centromeres were identified as CenpA-rich regions in the wild-type Guy11 strain of *M. oryzae*. The centromeres in *M. oryzae* are regional and span 57 to 109 kb transcriptionally poor regions. No centromere-specific DNA sequence motif or repetitive elements could be identified in these regions suggesting an epigenetic specification of centromere function in *M. oryzae*. Highly AT-rich and heavily methylated DNA sequences were the only common defining features of all the centromeres in rice blast fungus. PacBio genome assemblies and synteny analyses facilitated comparison of the centromere regions in distinct isolate(s) of rice blast, wheat blast, and in *M. poae.* Overall, this study identified unusual centromere dynamics and precisely mapped the centromere DNA sequences in the top model fungal pathogens that belong to the *Magnaporthales* and cause severe losses to global production of food crops and turf grasses.

**Author summary:** *Magnaporthe oryzae* is an important fungal pathogen that causes an annual loss of 10-30% of the rice crop due to the devastating blast disease. In most organisms, kinetochores are arranged either in the metaphase plate or are clustered together to facilitate synchronized anaphase separation of chromosomes. In this study, we show that the initially clustered kinetochores separate and position randomly prior to anaphase in *M. oryzae*. Centromeres, identified as the site of kinetochore assembly, are regional type without any shared sequence motifs in *M. oryzae*. Together, this study reveals atypical kinetochore dynamics and identifies functional centromeres in *M. oryzae*, thus paving the way to define heterochromatin boundaries and understand the process of kinetochore assembly on epigenetically specified centromere loci in the economically important cereal blast and summer patch pathogens. This study paves the way for understanding the contribution of heterochromatin in genome stability and virulence of the blast fungus.
