## Supplementary material for "Cellular Dynamics and Genomic Identity of Centromeres in the Cereal Blast Fungus": S2 Dataset

### Sheet: CEN-identity_matrix
	Guy11-CEN1	FJ81278-CEN1	B71-CEN1	Guy11-CEN2	FJ81278-CEN2	B71-CEN2	Guy11-CEN3	FJ81278-CEN3	B71-CEN3	Guy11-CEN4	FJ81278-CEN4	B71-CEN4	Guy11-CEN5	FJ81278-CEN5	B71-CEN5	Guy11-CEN6	FJ81278-CEN6	B71-CEN6	Guy11-CEN7	B71-CEN7
Guy11-CEN1	100	78.1	44.8	18.5	19.3	20.1	18.9	19	17.9	17.3	16.1	22.2	15.6	15.5	28.4	15.5	17.1	17.9	18.5	18.4
FJ81278-CEN1	78.1	100	49.7	20.2	21.4	22.5	20.9	21	20.5	20.3	18.8	24.6	18.4	18.2	31.8	17	19.2	20.2	13.1	20.8
B71-CEN1	44.8	49.7	100	19.9	22.4	24.2	22.3	24.3	20	19.5	15.8	24.1	17.6	17.2	32.9	17.3	20.7	20	10.8	21.5
Guy11-CEN2	18.5	20.2	19.9	100	68.2	46.6	24.5	24	21.6	20.5	19.6	29.3	28.3	25.4	18.5	21.2	23.1	22.6	12.6	23.6
FJ81278-CEN2	19.3	21.4	22.4	68.2	100	50.9	25.4	28.1	23	22	21.7	29.7	28.3	28.3	19.2	21.5	29.7	22.9	11.7	24.9
B71-CEN2	20.1	22.5	24.2	46.6	50.9	100	28.8	27.2	25.7	20.7	18.7	31.9	35.1	34.9	23	19.9	23.1	24.9	13.7	32.1
Guy11-CEN3	18.9	20.9	22.3	24.5	25.4	28.8	100	69.2	52.6	26	23.1	28.5	25	24.7	20.6	19.2	22	24.4	12.6	32.7
FJ81278-CEN3	19	21	24.3	24	28.1	27.2	69.2	100	41.9	31.4	31	28	21.1	20.9	19.6	19.5	25	22.9	13.9	30.1
B71-CEN3	17.9	20.5	20	21.6	23	25.7	52.6	41.9	100	21.9	18.9	26.2	21.5	21.2	20	19.3	22	24.4	11.5	30.2
Guy11-CEN4	17.3	20.3	19.5	20.5	22	20.7	26	31.4	21.9	100	85.8	25.2	18.5	18.5	15.2	17.9	22.1	22.4	25.1	22.9
FJ81278-CEN4	16.1	18.8	15.8	19.6	21.7	18.7	23.1	31	18.9	85.8	100	23.3	16.8	16.5	14.8	16.8	21.6	22.5	21	24.3
B71-CEN4	22.2	24.6	24.1	29.3	29.7	31.9	28.5	28	26.2	25.2	23.3	100	26.7	26.1	23.3	22.7	25.9	28	14.5	30.6
Guy11-CEN5	15.6	18.4	17.6	28.3	28.3	35.1	25	21.1	21.5	18.5	16.8	26.7	100	99.8	18.8	16.8	20	22	9.6	23.4
FJ81278-CEN5	15.5	18.2	17.2	25.4	28.3	34.9	24.7	20.9	21.2	18.5	16.5	26.1	99.8	100	18.6	16.7	19.7	21.8	9.6	23.3
B71-CEN5	28.4	31.8	32.9	18.5	19.2	23	20.6	19.6	20	15.2	14.8	23.3	18.8	18.6	100	15.5	17.9	19.6	9.2	21.6
Guy11-CEN6	15.5	17	17.3	21.2	21.5	19.9	19.2	19.5	19.3	17.9	16.8	22.7	16.8	16.7	15.5	100	70.1	64.6	12.4	19.9
FJ81278-CEN6	17.1	19.2	20.7	23.1	29.7	23.1	22	25	22	22.1	21.6	25.9	20	19.7	17.9	70.1	100	81.4	14.3	22.7
B71-CEN6	17.9	20.2	20	22.6	22.9	24.9	24.4	22.9	24.4	22.4	22.5	28	22	21.8	19.6	64.6	81.4	100	14.6	24.7
Guy11-CEN7	18.5	13.1	10.8	12.6	11.7	13.7	12.6	13.9	11.5	25.1	21	14.5	9.6	9.6	9.2	12.4	14.3	14.6	100	22.1
B71-CEN7	18.4	20.8	21.5	23.6	24.9	32.1	32.7	30.1	30.2	22.9	24.3	30.6	23.4	23.3	21.6	19.9	22.7	24.7	22.1	100
%Identity scale	0
	20
	40
	60
	80
	100
